# Transcription factor-mediated generation of dopaminergic neurons from human iPSCs – a comparison of methods

**DOI:** 10.1101/2024.02.22.581485

**Authors:** Kirstin O. McDonald, Nikita M.A. Lyons, Lucia Schoderboeck, Stephanie M. Hughes, Indranil Basak

## Abstract

Dopaminergic neurons are the predominant brain cells affected in Parkinson’s disease. With the limited availability of live human brain dopaminergic neurons to study pathological mechanisms of Parkinson’s disease, dopaminergic neurons have been generated from human skin cell-derived induced pluripotent stem cells. Originally, induced pluripotent stem cell-derived dopaminergic neurons were generated using small molecules. These neurons took more than two months to mature. However, transcription factor-mediated differentiation of induced pluripotent stem cells has revealed quicker and cheaper methods to generate dopaminergic neurons. In this study, we compare and contrast three protocols to generate induced pluripotent stem cell-derived dopaminergic neurons using transcription factor-mediated directed differentiation. We deviated from the established protocols using lentivirus transduction to stably integrate transcription factors into induced pluripotent stem cells, followed by differentiation using different media compositions. We introduced three transcription factors into the AAVS1 safe harbour locus of induced pluripotent stem cells, and in combination with small molecules, we generated more than 80% neurons in the culture, out of which more than 80% neurons were dopaminergic neurons. Therefore, a combination of transcription factors along with small molecule treatment may be required to generate a pure population of human dopaminergic neurons, a prerequisite for cell replacement therapies.
