## Supplementary material for "Transcription factor-mediated generation of dopaminergic neurons from human iPSCs – a comparison of methods": Table S1, Table S2, Table S3

### Sheet: Primer sequences
	Table S1 - sequences
	sgRNA name	sgRNA sequence
	AAVS1 sgRNA1	ACAGTGGGGCCACTAGGGAC
	AAVS1 sgRNA2	CAGTGGGGCCACTAGGGACA
	Primer name	Primer sequence
	5' AAVS1 arm forward primer	TCGACTTCCCCTCTTCCGATG
	PuroR reverse primer	TCCGCTGCCAGATCTCTC
	hASCL1 forward primer	TCCCCCAACTACTCCAACG
	hLMX1A reverse primer	GGTGTCGTCGCTATCCAGG

### Sheet: Antibodies
	Table S2 - antibodies
	Primary antibodies used
	Target protein	Species	Mono/polyclonal	Dilution used	Vendor	Catalogue no.
	MAP2 - for dendrites	Guinea pig	Polyclonal	1:2000	Synaptic systems	188004
	TUJ1 - for neuronal tubulin	Rabbit	Monoclonal	1:1000	Cell Signalling Technology	5568S
	Tyrosine hydroxylase - for dopaminergic neurons	Mouse	Monoclonal	1:400	Sigma-Aldrich	MAB318
	vGLUT1 - for glutamatergic neurons	Rabbit	Polyclonal	1:1000	Thermo Fisher Scientific	48-2400
	GIRK2 (Kir3.2) - for dopaminergic neurons	Rabbit	Polyclonal	1:400	Alomone labs	APC-006
	LMX1A (C-terminal) - for transcription factor	Rabbit	Polyclonal	1:500	Abcam	ab139726
	NURR1 (N1404) - for transcription factor	Mouse	Monoclonal	1:200	Abcam	ab41917
	Secondary antibodies used
	Target protein	Species	Dilution used	Vendor	Catalogue no.
	Anti Guinea Pig IgG (H+L) Highly Cross-Adsorbed Secondary Antibody, Alexa Fluor 647	Goat	1:1000	Invitrogen	A-21450
	Anti-Rabbit IgG (H+L) Highly Cross-Adsorbed Secondary Antibody, Alexa Fluor 488	Goat	1:1000	Invitrogen	A11034
	Anti-Mouse IgG (H+L) Highly Cross-Adsorbed Secondary Antibody, Alexa Fluor 594	Goat	1:1000	Invitrogen	A11032
	Anti-Mouse IgG (H+L) Highly Cross-Adsorbed Secondary Antibody, Alexa Fluor 488	Goat	1:1000	Invitrogen	A11029

### Sheet: Media composition
	Table S3 - Media composition
	Induction Medium
	Component:	Volume per 50 mL:	Final concentration
	DMEM/F12 + HEPES	48.5 mL
	L-Glutamine (100X)	500 µL	1X
	Non-essential amino acids (NEAA) (100 X)	500 µL	1X
	N-2 supplement (100 X)	500 µL	1X
	Cortical Neuron Culture Media (CM)
	Component:	Amount per 50 mL:	Final concentration
	BrainPhys Neuronal Media	49 mL
	B27 Supplement, 50x	1 mL	1x
	BDNF (10 µg/mL; reconstitute in 0.1% IgG and protease-free BSA in PBS, store at -80 °C)	50 µL	10 ng/mL
	NT-3 (10 µg/mL; reconstitute in 0.1% IgG and protease-free BSA in PBS, store at -80 °C)	50 µL	10 ng/mL
	Laminin (store at -80°C; stock concentration 1 mg/mL; thaw on ice and dispense with chilled pipettes)	50 µL	1 µg/mL
	STEMdiff™ Midbrain Neuron Differentiation Medium
	Component:	Volume per 25 mL:	Final concentration
	Differentiation Basal Medium	20 mL
	Differentiation Supplement (5X)	5 mL	1x
	Human Recombinant Shh (20 mg/mL stock; stored at -80 °C)	250 µL	200 ng/mL
	STEMdiff™ Midbrain Neuron Maturation Medium
	Component:	Volume per 25 mL:	Final concentration
	BrainPhys™ Neuronal Medium	20 mL
	Maturation Supplement (5X)	5 mL	1x
